# Efficient Dual-Negative Selection for Bacterial Genome Editing

**DOI:** 10.1101/2020.03.03.974816

**Authors:** Francesca Romana Cianfanelli, Olivier Cunrath, Dirk Bumann

**Affiliations:** Biozentrum, University of Basel, CH-4056 Basel, Switzerland

## Abstract

We describe a versatile method for chromosomal gene editing based on classical consecutive single-crossovers. The method exploits rapid plasmid construction using Gibson assembly, a convenient *E. coli* donor strain, and efficient dual-negative selection for improved suicide vector resolution. We used this method to generate *in frame* deletions, insertions and point mutations in *Salmonella enterica* with limited hands-on time. Similar strategies allowed efficient gene editing also in *Pseudomonas aeruginosa* and multi-drug-resistant (MDR) *Escherichia coli* clinical isolates.
