## Supplemental Tables for "Efficient Dual-Negative Selection for Bacterial Genome Editing"

### Sheet: Supplementary table S1
Supplementary table S1: primers used in this study.
Plasmid	Oligo	DNA template	Sequence of relevant primers (5’-3’)	Description
pOPC-000	oOPC001	pWRG717	accccaaggaaagtctacacATTCAGGCTGCGCAACTG	Forward primer to amplify I-SceI restriction site and kanR/neoR
	oOPC002	pWRG717	cacttaacggctgacatgggGATAACCGTATTACCGCCTTTGAG	Reverse primer to amplify I-SceI restriction site and kanR/neoR
	oOPC003	pGP704	AAGGCGGTAATACGGTTATCcccatgtcagccgttaagtg	Forward primer to amplify R6Kg origin and oriT
	oOPC004	pGP704	AACAGTTGCGCAGCCTGAATgtgtagactttccttggggtatccaac	Reverse primer to amplify R6Kg origin and oriT
pOPC-001	oOPC013	pOPC000	TCTGGCTTATCGAAATTAATtagcggctaaaaaagtcatggctc	Forward primer to amplify pOPC000
	oOPC014	pOPC000	GATGTCGAGTTAACCACCCAcgatgcgtccggcg	Reverse primer to amplify pOPC000
	oOPC015	pWRG730	cctctacgccggacgcatcgTGGGTGGTTAACTCGACATCTTGG	Forward primer to amplify tetR-I-sceI cassette
	oOPC016	pWRG730	catgacttttttagccgctaATTAATTTCGATAAGCCAGATCAAGCTTGT	Reverse primer to amplify tetR-I-sceI cassette
pOPC-003	oOPC062	pEXG2	TACCGTGAAGTTACCATCACGGAAAAAGGTTATGCTGCTTttatttgttaactgttaattgtccttgttcaaggat	Forward primer to amplify sacB
	oOPC063	pEXG2	TAAGCCAGATCAAGCTTGTCGACCAATTCGGGTCGACTTAcgttcactattatttagtgaaatgagatattatgatattttctgaattg	Reverse primer to amplify sacB
	oOPC064	pOPC001	TAAGTCGACCCGAATTGGTCGAC	Forward primer to amplify pOPC001 without tetR-IsceI cassette
	oOPC065	pOPC001	AAGCAGCATAACCTTTTTCCGTGAT	Reverse primer to amplify pOPC001 without tetR-IsceI cassette
pFRC00B	oFRC026	pOPC001	aattaacagttaacaaataaAATTGGTCGACAAGCTTGATCTGG	Forward primer to amplify pOPC001
	oFRC027	pOPC001	tcactaaataatagtgaacgGACTTATTATTTCAGGAAAGTTTCGGAGGAGATAG	Reverse primer to amplify pOPC001
	oFRC028	pOPC003	ATCAAGCTTGTCGACCAATTttatttgttaactgttaattgtccttgttcaagga	Reverse primer to amplify sacB
	oFRC029	pOPC003	CTTTCCTGAAATAATAAGTCcgttcactattatttagtgaaatgagatattatgatattttctgaattgt	Forward primer to amplify sacB
pFOK	oFRC056	pFRC00B	ttcatcgttcatgtctccttGACTTATTATTTCAGGAAAGTTTCGGAGGAGA	Forward primer to remove PsacB from pFRC00B
	oFRC057	pFRC00B	CTTTCCTGAAATAATAAGTCaaggagacatgaacgatgaacatca	Reverse primer to remove PsacB from pFRC00B
pFOG	oOPC-254	pFOK	TTCGCTTGCTGTCCATAAAACCG	Forward primer to amplify pFOK
	oOPC-255	pFOK	GCGGGACTCTGGGGTTCG	Reverse primer to amplify pFOK
	oOPC-286	pEXG2	GGCGTCGCTTGGTCGGTCATTTCGAACCCCAGAGTCCCGCttaggtggcggtacttgggt	Forward primer to amplify aac(3)-I
	oOPC-287	pEXG2	GCGATAGCTAGACTGGGCGGTTTTATGGACAGCAAGCGAAttgacataagcctgttcgg	Reverse primer to amplify aac(3)-I
pFOKT	oOPC-698	pFOK	TGGCAGGTTGGGCGTCG	Forward primer to amplify pFOK
	oOPC-699	pFOK	CGCCGCCTTCTATGAAAGGTT	Reverse primer to amplify pFOK
	oOPC-700	pOPC068	GAAAACGATTCCGAAGCCCAACCTTTCATAGAAGGCGGCGCCTACCGCGAAAGGTTTTGCACCATTCG	Forward primer to amplify tpm
	oOPC-701	pOPC068	GGGGTTCGAAATGACCGACCAAGCGACGCCCAACCTGCCACCACAGCAATGGATATCAGCCGT	Reverse primer to amplify tpm
pOPC-096, pOPC-100, pFRC-026	oOPC373	SL1344 gDNA	CCCAGTCTCGAGGTCGACGGTATCGATAAGCTTGATATCGAATTCtcaaaatatgaccaatgcttaataccatcggac	Forward primer to amplify upstream region of ssrB
	oOPC374	SL1344 gDNA	ccattacttaatattatcggacctttcgcgagggcagc	Reverse primer to amplify upstream region of ssrB
	oOPC375	SL1344 gDNA	cattttgctgccctcgcgaaaggtccgataatattaagtaatgg	Forward primer to amplify downstream region of ssrB
	oOPC376	SL1344 gDNA	CTGGAGCTCCACCGCGGTGGCGGCCGCTCTAGAACTAGTGGATCCcttttggttgatgatgccgatattaatcg	Reverse primer to amplify downstream region of ssrB
	oOPC-377	SL1344 gDNA	ggtgcggcataccagggc	External primer 1 for point mutation (ssrB)
	oOPC-378	SL1344 gDNA	cctggcgcaacagttaatattgtgtacacc	External primer 2 for point mutation (ssrB)
	oOPC-379	SL1344 gDNA	gccctcgcgaaaggtccg	External primer 3 for point mutation (ssrB)
pOPC-007,	oOPC031	SL1344 gDNA	CCCAGTCTCGAGGTCGACGGTATCGATAAGCTTGATATCGAATTCgagtgggaaaatagcgcaacc	Forward primer to amplify upstream region of foxA
pOPC-004,
pOPC-175	oOPC032	SL1344 gDNA	cgttatcaaaacgcccatgacatctccaaaggcatctttattgtaaataagaattattaccttttagaga	Reverse primer to amplify upstream region of foxA
	oOPC033	SL1344 gDNA	taaagatgcctttggagatgtcatgggcgttttgataacgc	Forward primer to amplify downstream region of foxA
	oOPC034	SL1344 gDNA	CTGGAGCTCCACCGCGGTGGCGGCCGCTCTAGAACTAGTGGATCCgaagagttgtctatggagccgtttca	Reverse primer to amplify downstream region of foxA
	oOPC-396	SL1344 gDNA	ttgtcgctgggaatgtacccggacg	Forward External primer 1 (foxA)
	oOPC-397	SL1344 gDNA	cgcccctgctttgtgatctcactcg	Forward External primer 2 (foxA)
pOPC-005,	oOPC035	SL1344 gDNA	CCCAGTCTCGAGGTCGACGGTATCGATAAGCTTGATATCGAATTCctggaccaaaaggcgcg	Forward primer to amplify upstream region of sitABCD
pOPC-008,	oOPC036	SL1344 gDNA	aagtgttaaccttgcgcctcatgtagattcgtcatagtatccctcgc	Reverse primer to amplify upstream region of sitABCD
pOPC-176	oOPC37	SL1344 gDNA	atactatgacgaatctacatgaggcgcaaggttaacacttttttg	Forward primer to amplify downstream region of sitABCD
	oOPC38	SL1344 gDNA	CTGGAGCTCCACCGCGGTGGCGGCCGCTCTAGAACTAGTGGATCCgcgttgaatctgcccgatttct	Reverse primer to amplify downstream region of sitABCD
	oOPC-392	SL1344 gDNA	caaagaaggcgaagatgaatatcagcttattatacgcg	Forward External primer 1 (sitABCD)
	oOPC-393	SL1344 gDNA	atgagcttgtttcctctataaaggagaccagaatgg	Forward External primer 2 (sitABCD)
pFRC-002,	oFRC005	SL1344 gDNA	CCCAGTCTCGAGGTCGACGGTATCGATAAGCTTGATATCGAATTCggggaatgcctgggcc	Forward primer to amplify upstream region of phoQSt
pFRC-021,	oFRC006	SL1344 gDNA	tcaaggggttccgcgagcaaatggtgtggagctggttcg	Reverse primer to amplify upstream region of phoQSt
pFRC-022	oFRC007	PA14 gDNA	acgaaccagctccacaccatttgctcgcggaacccctt	Forward primer to amplify phoQPa periplasmic region
	oFRC008	PA14 gDNA	tcggctatagcgtaagttttgagaacaccatcgagcagcg	Reverse primer to amplify phoQPa periplasmic region
	oFRC009	SL1344 gDNA	cgctgctcgatggtgttctcaaaacttacgctatagccgaccagcgccac	Forward primer to amplify downstream region of phoQSt
	oFRC010	SL1344 gDNA	CTGGAGCTCCACCGCGGTGGCGGCCGCTCTAGAACTAGTGGATCCaagctgattactaccttaatgaacaccttccggatatcg	Reverse primer to amplify downstream region of phoQSt
	oFRC055	SL1344 gDNA	ccatgttaagtatccgcaggc	Forward External primer 1 (phoQ chimera)
	oFRC056	SL1344 gDNA	atgatgcgcgtactggttgtagagg	Forward External primer 2 (phoQ chimera)
pFRC-115	oFRC348	PA14 gDNA	CCCAGTCTCGAGGTCGACGGTATCGATAAGCTTGATATCGAATTCttggtcgaggagatgcaccagg	Forward primer to amplify upstream region of mexAB
	oFRC349	PA14 gDNA	tcatatcattgccccttttctggcgttcgttgcatagc	Reverse primer to amplify upstream region of mexAB
	oFRC350	PA14 gDNA	acgctatgcaacgaacgccagaaaaggggcaatgatatgaaacggt	Forward primer to amplify downstream region of mexAB
	oFRC351	PA14 gDNA	CTGGAGCTCCACCGCGGTGGCGGCCGCTCTAGAACTAGTGGATCCggtctgcgcctggcgcaggtc	Reverse primer to amplify downstream region of mexAB
pOPC-218	oOPC-250	EC01 gDNA	CCCAGTCTCGAGGTCGACGGTATCGATAAGCTTGATATCGAATTCgtacggtcatggtgcggcctg	Forward primer to amplify upstream region of tolC
	oOPC-251	EC01 gDNA	tgcaaatgaagaaattgctccctttccgtaactgatgacgac	Reverse primer to amplify upstream region of tolC
	oOPC-252	EC01 gDNA	cgtcatcagttacggaaagggagcaatttcttcatttgcattcc	Forward primer to amplify downstream region of tolC
	oOPC-253	EC01 gDNA	CTGGAGCTCCACCGCGGTGGCGGCCGCTCTAGAACTAGTGGATCCcagccagaccgtgaataccg	Reverse primer to amplify downstream region of tolC
	oOPC-258	EC01 gDNA	GCATAGTGCTTTGTTTGGCAACAG	Forward External primer 1 (tolC)
	oOPC-259	EC01 gDNA	TCTTCTACCCACTGGTATGCCTG	Forward External primer 2 (tolC)
	oOPC614	pFOK/pFOG/pFOKT	GCTACCTGCTTTCTCTTTGCGCTTGC	Forward primer binding outside the multiple cloning region
	oOPC615	pFOK/pFOG/pFOKT	TATGACCATGATTACGCCAAGCGCGC	Reverse primer binding outside the multiple cloning region

### Sheet: Supplementary table S2
Supplementary table S2: Plasmid used in this study.
Plasmid	Description	Source
pWRG717	colE1, neoR/kanR, ampR, I-sceI restriction site	[1]
pWRG730	pSC101, cmR, tetR- I-sceI locus	[1]
pEXG2	colE1, gmR , sacB	[2]
pGP704	R6K g, oriT, traJ, ampR	[3, 4]
pOPC-000	Intermediate vector containing I-sceI restriction site, neoR/kanR , R6K g and oriT	This study
pOPC-001	pOPC000-derived suicide vector encoding the additional tetR- I-sceI locus for AHT counter-selection	This study
pOPC-003	pOPC001-derived suicide vector where the tetR- I-sceI locus was replaced by the sacB gene for sucrose counter-selection	This study
pFR00B	pOPC001-derived suicide vector encoding the additional sacB gene with its native promoter for sucrose and AHT counter-selection	This study
pFOK	pFRC00B-derived suicide vector containing the sacB gene driven by PtetA for sucrose and AHT counter-selection	This study
pFOG	pFOK-derived suicide vector with aac(3)-I confering gentamycin resistance	This study
pFOK	pFOK-derived suicide vector with aphA confering kanamycin resistance AND tpm conferring resistance to tellurite	This study
pOPC-096	pOPC003-derived suicide vector to introduce A-19G and A-20G in ssrB for sucrose counter-selection	This study
pOPC-100	pOPC001-derived suicide vector to introduce A-19G and A-20G in ssrB for AHT counter-selection	This study
pFRC-026	pFOK-derived suicide vector to introduce A-19G and A-20G in ssrB for sucrose and AHT counter-selection	This study
pOPC-007	pOPC003-derived suicide vector to delete foxA for sucrose counter-selection	This study
pOPC-004	pOPC001-derived suicide vector to delete foxA for AHT counter-selection	This study
pOPC-175	pFOK-derived suicide vector to delete foxA for sucrose and AHT counter-selection	This study
pOPC-005	pOPC003-derived suicide vector to delete sitABCD for sucrose counter-selection	This study
pOPC-008	pOPC001-derived suicide vector to delete sitABCD for AHT counter-selection	This study
pOPC-176	pFOK-derived suicide vector to delete sitABCD for sucrose and AHT counter-selection	This study
pFRC-002	pOPC003-derived suicide vector to replace PhoQSt periplasmic domain for sucrose counter-selection	This study
pFRC-021	pOPC001-derived suicide vector to replace PhoQSt periplasmic domain for AHT counter-selection	This study
pFRC-022	pFOK-derived suicide vector to replace PhoQSt periplasmic domain for sucrose and AHT counter-selection	This study
pOPC-218	pFOKT-derived suicide vector to delete tolC for sucrose and AHT counter-selection	This study
pFRC-115	pFOG-derived suicide vector to delete mexAB for sucrose and AHT counter-selection	This study
1. Hoffmann, S., et al., Scarless deletion of up to seven methyl-accepting chemotaxis genes with an optimized method highlights key function of CheM in Salmonella Typhimurium. PLoS One, 2017. 12(2): p. e0172630.
2. Rietsch, A., et al., ExsE, a secreted regulator of type III secretion genes in Pseudomonas aeruginosa. Proc Natl Acad Sci U S A, 2005. 102(22): p. 8006-11.
3. Miller, V.L. and J.J. Mekalanos, A novel suicide vector and its use in construction of insertion mutations: osmoregulation of outer membrane proteins and virulence determinants in Vibrio cholerae requires toxR. J Bacteriol, 1988. 170(6): p. 2575-83.
4. Kolter, R., M. Inuzuka, and D.R. Helinski, Trans-complementation-dependent replication of a low molecular weight origin fragment from plasmid R6K. Cell, 1978. 15(4): p. 1199-208.
